# The TUTase URT1 connects decapping activators and prevents the accumulation of excessively deadenylated mRNAs to avoid siRNA biogenesis

**DOI:** 10.1101/2020.05.26.114322

**Authors:** Hélène Scheer, Caroline de Almeida, Emilie Ferrier, Quentin Simonnot, Laure Poirier, David Pflieger, François M. Sement, Sandrine Koechler, Christina Piermaria, Paweł Krawczyk, Seweryn Mroczek, Johana Chicher, Lauriane Kuhn, Andrzej Dziembowski, Philippe Hammann, Hélène Zuber, Dominique Gagliardi

**Author notes:** These authors contributed equally (Hélène Scheer, Caroline de Almeida).

## Abstract

Uridylation is a widespread modification destabilizing eukaryotic mRNAs. Yet, molecular mechanisms underlying TUTase-mediated mRNA degradation remain mostly unresolved. Here, we report that the *Arabidopsis* TUTase URT1 participates in a molecular network connecting several translational repressors/decapping activators. URT1 directly interacts with DECAPPING 5 (DCP5), the *Arabidopsis* ortholog of human LSM14 and yeast Scd6, and this interaction connects URT1 to additional decay factors like DDX6/Dhh1-like RNA helicases. Nanopore direct RNA sequencing reveals a global role of URT1 in shaping poly(A) tail length, notably by preventing the accumulation of excessively deadenylated mRNAs. Based on *in vitro* and *in planta* data, we propose a model that explains how URT1 could reduce the accumulation of oligo(A)-tailed mRNAs both by favoring their degradation and because 3’ terminal uridines intrinsically hinder deadenylation. Importantly, preventing the accumulation of excessively deadenylated mRNAs avoids the biogenesis of illegitimate siRNAs that silence endogenous mRNAs and perturb *Arabidopsis* growth and development.
