## Supplementary Table 3 for "The TUTase URT1 connects decapping activators and prevents the accumulation of excessively deadenylated mRNAs to avoid siRNA biogenesis"

### Sheet: Supplementary_Table_3a
Supplementary Table 3: Source data related to 3’RACE-seq experiments, Related to Fig. 3-5 and to Supplementary Fig. 3-5.
(a) Summary of the number of reads analyzed at each step of the data processing for each 3’RACE-seq library in Nicotiana benthamiana, Related to Fig. 3 and 4, and to Supplementary Fig. 3 and 4
Dataset #1
mRNA targets
GFP
Niben101Scf04869g03002.1
Genotype and rep	TruSeq Index	All reads	Deduplication	Read 2 with delimiter	Final number of reads	Number of uridylated reads	% of uridylated reads
ctrl rep1	RPI14	615602	141662	117860	113247	3189	0.0281597
URT1 rep1	RPI15	994567	215425	180628	176720	14267	0.0807322
URT1D491/3A rep1	RPI16	1115451	247779	205745	195790	8922	0.0455692
ctrl rep2	RPI22	630771	123037	100218	97067	1870	0.019265
URT1 rep2	RPI23	1021302	148105	122249	119707	9283	0.0775477
URT1D491/3A rep2	RPI24	604800	117147	97624	92520	3829	0.0413856
ctrl rep3	RPI30	617639	137035	113290	109105	2711	0.0248476
URT1 rep3	RPI31	1284641	199447	162542	158858	12293	0.0773836
URT1D491/3A rep3	RPI32	873909	183272	148477	141076	5721	0.0405526
Dataset #2
mRNA targets
GFP
Niben101Scf04869g03002.1
Genotype and rep	TruSeq Index	All reads	Deduplication	Read 2 with delimiter	Final number of reads	Number of uridylated reads	% of uridylated reads
ctrl rep4	RPI31	601577	131313	113528	108694	3301	0.0303697
URT1 rep4	RPI32	1281202	222345	187165	176172	20791	0.118015
URT1D491/3A rep4	RPI33	578872	146848	130424	120446	9735	0.0808246
ctrl rep5	RPI37	658627	107697	90288	85650	2969	0.0346643
URT1 rep5	RPI38	1236126	204732	172918	160825	20639	0.128332
URT1D491/3A rep5	RPI39	783875	144608	120036	109245	7534	0.0689643
ctrl rep6	RPI25	558274	179439	157445	153446	4043	0.026348
URT1 rep6	RPI26	788327	125953	103853	100109	9902	0.0989122
URT1D491/3A rep6	RPI27	548961	198315	175270	168627	12161	0.0721178
Dataset #3
mRNA targets
GFP
Genotype and rep	TruSeq Index	All reads	Deduplication	Read 2 with delimiter	Final number of reads	Number of uridylated reads	% of uridylated reads
ctrl rep1	RPI33	351415	127410	104413	99611	3395	0.0340826
URT1 rep1	RPI34	239439	110745	86049	81155	7590	0.0935247
URT1D491/3A rep1	RPI35	600788	205711	169313	158377	10951	0.0691451
m1URT1D491/3A rep1	RPI36	505872	166142	133292	127136	5801	0.0456283
m2URT1D491/3A rep1	RPI37	578098	152345	126013	115393	10552	0.091444
m1m2URT1D491/3A rep1	RPI38	498586	161152	130573	124585	5307	0.0425974
ctrl rep2	RPI20	301517	226736	201772	196789	7162	0.0363943
URT1 rep2	RPI21	203526	164332	142769	140096	18600	0.132766
URT1D491/3A rep2	RPI22	437485	362057	328400	312914	27622	0.0882735
m1URT1D491/3A rep2	RPI23	310068	247272	222901	216762	12728	0.0587188
m2URT1D491/3A rep2	RPI24	346474	274906	248398	237760	18628	0.0783479
m1m2URT1D491/3A rep2	RPI25	405287	272944	240410	234210	10970	0.0468383
ctrl rep3	RPI27	328924	231182	200697	196065	7811	0.0398388
URT1 rep3	RPI28	180406	147929	127805	125383	15655	0.124857
URT1D491/3A rep3	RPI29	502626	377164	337909	323740	27887	0.0861401
m1URT1D491/3A rep3	RPI30	278353	232906	209126	203086	11858	0.0583891
m2URT1D491/3A rep3	RPI31	512746	368925	332627	318515	28317	0.0889032
m1m2URT1D491/3A rep3	RPI32	461541	303690	269274	262098	13304	0.0507596

### Sheet: Supplementary_Table_3b
Supplementary Table 3: Source data related to 3’RACE-seq experiments, Related to Fig. 3-5 and to Supplementary Fig. 3-5.
(b) Final number of reads analyzed for each mRNA target for 3’RACE-seq in Nicotiana benthamiana, Related to Fig. 3 and Supplementary Fig. 3 and 4
Gene	Rep	construct	All sequences	Uridylated sequences	1U added	2U added	>3U added
GFP	rep1	ctrl	64249	2291	1890	265	136
	rep2	ctrl	43314	1025	896	80	49
	rep3	ctrl	51868	1432	1217	136	79
	rep4	ctrl	77824	2886	2301	395	190
	rep5	ctrl	58488	2083	1700	194	189
	rep6	ctrl	110253	3320	2769	377	174
	rep1	URT1	75600	8830	7659	1004	167
	rep2	URT1	49474	6786	6025	690	71
	rep3	URT1	58318	7875	7009	760	106
	rep4	URT1	112835	17278	14898	1958	422
	rep5	URT1	100338	15681	13240	1996	445
	rep6	URT1	62754	8393	7366	915	112
	rep1	URT1STAR	89177	5785	4620	731	434
	rep2	URT1STAR	45981	2583	2104	311	168
	rep3	URT1STAR	59463	3409	2834	371	204
	rep4	URT1STAR	87910	7890	5987	1193	710
	rep5	URT1STAR	70675	5841	4655	785	401
	rep6	URT1STAR	131498	10876	8785	1447	644
NbPR2	rep1	ctrl	48998	898	787	72	39
	rep2	ctrl	53753	845	804	35	6
	rep3	ctrl	57237	1279	1207	72	0
	rep4	ctrl	30870	415	408	6	1
	rep5	ctrl	27162	886	747	138	1
	rep6	ctrl	43193	723	677	43	3
	rep1	URT1	101120	5437	4995	367	75
	rep2	URT1	70233	2497	2303	190	4
	rep3	URT1	100540	4418	4030	338	50
	rep4	URT1	63337	3513	2873	209	431
	rep5	URT1	60487	4958	4634	317	7
	rep6	URT1	37355	1509	1436	70	3
	rep1	URT1STAR	106613	3137	2824	270	43
	rep2	URT1STAR	46539	1246	1116	124	6
	rep3	URT1STAR	81613	2312	2096	186	30
	rep4	URT1STAR	32536	1845	1602	188	55
	rep5	URT1STAR	38570	1693	1528	28	137
	rep6	URT1STAR	37129	1285	1154	100	31

### Sheet: Supplementary_Table_3c
Supplementary Table 3: Source data related to 3’RACE-seq experiments, Related to Fig. 3-5 and to Supplementary Fig. 3-5.
(c) Summary of the number of reads analyzed at each step of the data processing for each 3’RACE-seq library in Arabidopsis, Related to Fig. 5b and Supplementary Fig. 5a
Dataset #1
mRNA targets
AT1G24160	| Symbols: no symbol available | no full name available |
AT4G20270	| Symbols: BAM3 | BARELY ANY MERISTEM 3 |
AT3G56940	| Symbols: CRD1, ACSF, CHL27 | COPPER RESPONSE DEFECT 1 |
Genotype and rep	TruSeq Index	All reads	Deduplication	Read 2 with delimiter	Final number of reads	Number of uridylated reads	% of uridylated reads
WT rep1	RPI29	360794	141966	113495	112266	3552	0.0316391
urt1-1 rep1	RPI30	592746	197261	163616	160509	1850	0.0115258
WT rep2	RPI33	256110	109968	92520	91657	3365	0.036713
urt1-1 rep2	RPI34	592241	193859	159342	155180	2311	0.0148924
Dataset #2
mRNA targets
AT2G41430	| Symbols: ERD15, CID1, LSR1 | CTC-Interacting Domain 1, LIGHT STRESS-REGULATED 1, EARLY RESPONSIVE TO DEHYDRATION 15 |
Genotype and rep	TruSeq Index	All reads	Deduplication	Read 2 with delimiter	Final number of reads	Number of uridylated reads	% of uridylated reads
WT rep1	RPI12	160890	85700	35138	34446	1418	0.0411659
urt1-1 rep1	RPI38	491468	171276	69817	68517	241	0.00351738
WT rep2	RPI41	172617	96140	43334	42870	1565	0.0365057
urt1-1 rep2	RPI42	263459	116267	36128	35474	123	0.00346733
Dataset #3
mRNA targets
AT1G29910	| Symbols: CAB3, LHCB1.2, AB180 | LIGHT HARVESTING CHLOROPHYLL A/B BINDING PROTEIN 1.2, chlorophyll A/B binding protein 3 |
AT1G29920	| Symbols: AB165, CAB2, LHCB1.1 | LIGHT HARVESTING CHLOROPHYLL A/B-BINDING PROTEIN 1.1, chlorophyll A/B-binding protein 2 |
AT2G21660	| Symbols: GRP7, CCR2, GR-RBP7, ATGRP7, RBGA3 | RNA-binding glycine-rich protein A3, GLYCINE RICH PROTEIN 7, "cold, circadian rhythm, and rna binding 2", GLYCINE-RICH RNA-BINDING
AT2G30570	| Symbols: PSBW | photosystem II reaction center W |
AT2G46820	| Symbols: PTAC8, PSI-P, PSAP, CURT1B, TMP14 | CURVATURE THYLAKOID 1B, PLASTID TRANSCRIPTIONALLY ACTIVE 8, THYLAKOID MEMBRANE PHOSPHOPROTEIN OF 14 KDA, photosystem I
AT3G05880	| Symbols: RCI2A | RARE-COLD-INDUCIBLE 2A |
AT4G02770	| Symbols: PSAD-1 | photosystem I subunit D-1 |
AT4G22150	| Symbols: PUX3 | plant UBX domain-containing protein 3 |
AT4G38770	| Symbols: PRP4, ATPRP4 | ARABIDOPSIS THALIANA PROLINE-RICH PROTEIN 4, proline-rich protein 4 |
AT5G19140	| Symbols: ATAILP1, AILP1 |
AT5G42530	| Symbols: no symbol available | no full name available |
AT2G34420	| Symbols: LHCB1.5, LHB1B2 | PHOTOSYSTEM II LIGHT HARVESTING COMPLEX GENE 1.5, photosystem II light harvesting complex gene B1B2 |
Genotype and rep	TruSeq Index	All reads	Deduplication	Read 2 with delimiter	Final number of reads	Number of uridylated reads	% of uridylated reads
WT rep1	RPI21	2717680	690285	610206	597500	11798	0.0197456
urt1-1 rep1	RPI22	3057237	661998	575015	559431	2814	0.00503011
WT rep2	RPI23	2477864	564971	495915	486002	7026	0.0144567
urt1-1 rep2	RPI24	2499601	533882	465357	453925	1787	0.00393677
Dataset #4
mRNA targets
AT2G26110	| Symbols: no symbol available | no full name available |
AT4G26230	| Symbols: no symbol available | no full name available |
AT4G28240	| Symbols: no symbol available | no full name available |
Genotype and rep	TruSeq Index	All reads	Deduplication	Read 2 with delimiter	Final number of reads	Number of uridylated reads	% of uridylated reads
WT rep1	RPI37	827411	179140	154272	46015	4078	0.0886233
urt1-1 rep1	RPI39	1199510	276847	236644	88806	3803	0.0428237
WT rep2	RPI38	1377556	318366	275308	73675	7499	0.101785
urt1-1 rep2	RPI40	1100866	258525	220873	66773	816	0.0122205
Dataset #5
mRNA targets
AT5G56010	| Symbols: AtHsp90-3, AtHsp90.3, Hsp81.3, HSP81-3 | HEAT SHOCK PROTEIN 90-3, HEAT SHOCK PROTEIN 81.3, heat shock protein 81-3, HEAT SHOCK PROTEIN 90.3 |
AT3G23820	| Symbols: GAE6 | UDP-D-glucuronate 4-epimerase 6 |
AT5G61590	| Symbols: DEWAX, ERF107 | Decrease Wax Biosynthesis |
Genotype and rep	TruSeq Index	All reads	Deduplication	Read 2 with delimiter	Final number of reads	Number of uridylated reads	% of uridylated reads
WT rep1	RPI37	685645	114013	91566	77239	5195	0.0672588
urt1-1 rep1	RPI39	927110	152692	122197	106713	2173	0.020363
WT rep2	RPI38	937289	163399	130393	112049	7220	0.0644361
urt1-1 rep2	RPI40	758099	132670	105465	88750	883	0.0099493

### Sheet: Supplementary_Table_3d
Supplementary Table 3: Source data related to 3’RACE-seq experiments, Related to Fig. 3-5 and to Supplementary Fig. 3-5.
(d) Final number of reads analyzed for each mRNA target for 3’RACE-seq in Arabidopsis, Related to Fig. 5b and Supplementary Fig. 5a
Gene AGI	Rep	Genotype	All sequences	Uridylated sequences
AT1G24160	rep1	WT	19561	824
AT1G24160	rep1	urt1-1	29873	369
AT1G24160	rep2	WT	11134	705
AT1G24160	rep2	urt1-1	17933	176
AT1G29910	rep1	WT	99390	1863
AT1G29910	rep1	urt1-1	83112	420
AT1G29910	rep2	WT	88119	961
AT1G29910	rep2	urt1-1	83809	346
AT1G29920	rep1	WT	89017	1742
AT1G29920	rep1	urt1-1	93771	642
AT1G29920	rep2	WT	88785	1097
AT1G29920	rep2	urt1-1	70654	334
AT2G21660	rep1	WT	71056	1479
AT2G21660	rep1	urt1-1	68815	255
AT2G21660	rep2	WT	40357	484
AT2G21660	rep2	urt1-1	31427	119
AT2G26110	rep1	WT	12348	1492
AT2G26110	rep1	urt1-1	21881	1002
AT2G26110	rep2	WT	16299	1839
AT2G26110	rep2	urt1-1	17787	246
AT2G30570	rep1	WT	58780	632
AT2G30570	rep1	urt1-1	55447	102
AT2G30570	rep2	WT	45825	371
AT2G30570	rep2	urt1-1	46460	56
AT2G34420	rep1	WT	82634	1858
AT2G34420	rep1	urt1-1	71195	564
AT2G34420	rep2	WT	92769	1806
AT2G34420	rep2	urt1-1	91003	483
AT2G41430	rep1	WT	34446	1418
AT2G41430	rep1	urt1-1	68517	241
AT2G41430	rep2	WT	42870	1565
AT2G41430	rep2	urt1-1	35474	123
AT2G46820	rep1	WT	13529	231
AT2G46820	rep1	urt1-1	13914	63
AT2G46820	rep2	WT	12639	207
AT2G46820	rep2	urt1-1	12693	33
AT3G05880	rep1	WT	32028	766
AT3G05880	rep1	urt1-1	28782	153
AT3G05880	rep2	WT	14058	338
AT3G05880	rep2	urt1-1	11889	52
AT3G23820	rep1	WT	18456	770
AT3G23820	rep1	urt1-1	33548	434
AT3G23820	rep2	WT	28143	1245
AT3G23820	rep2	urt1-1	23126	235
AT3G56940	rep1	WT	86835	2122
AT3G56940	rep1	urt1-1	120095	1248
AT3G56940	rep2	WT	76049	2130
AT3G56940	rep2	urt1-1	124723	1811
AT4G02770	rep1	WT	48205	958
AT4G02770	rep1	urt1-1	46661	177
AT4G02770	rep2	WT	40165	606
AT4G02770	rep2	urt1-1	30125	40
AT4G20270	rep1	WT	5870	606
AT4G20270	rep1	urt1-1	10541	233
AT4G20270	rep2	WT	4474	530
AT4G20270	rep2	urt1-1	12524	324
AT4G22150	rep1	WT	14617	570
AT4G22150	rep1	urt1-1	12412	123
AT4G22150	rep2	WT	9665	220
AT4G22150	rep2	urt1-1	9849	92
AT4G26230	rep1	WT	27185	1018
AT4G26230	rep1	urt1-1	48452	1180
AT4G26230	rep2	WT	41101	1853
AT4G26230	rep2	urt1-1	36252	401
AT4G28240	rep1	WT	6482	1568
AT4G28240	rep1	urt1-1	18473	1621
AT4G28240	rep2	WT	16275	3807
AT4G28240	rep2	urt1-1	12734	169
AT4G38770	rep1	WT	55841	1066
AT4G38770	rep1	urt1-1	50018	187
AT4G38770	rep2	WT	27831	562
AT4G38770	rep2	urt1-1	38135	150
AT5G19140	rep1	WT	16195	316
AT5G19140	rep1	urt1-1	17298	66
AT5G19140	rep2	WT	10765	219
AT5G19140	rep2	urt1-1	13892	25
AT5G42530	rep1	WT	16208	317
AT5G42530	rep1	urt1-1	18006	62
AT5G42530	rep2	WT	15024	155
AT5G42530	rep2	urt1-1	13989	57
AT5G56010	rep1	WT	22865	802
AT5G56010	rep1	urt1-1	32921	493
AT5G56010	rep2	WT	29376	1140
AT5G56010	rep2	urt1-1	27946	209
AT5G61590	rep1	WT	35918	3623
AT5G61590	rep1	urt1-1	40244	1246
AT5G61590	rep2	WT	54530	4835
AT5G61590	rep2	urt1-1	37678	439
