## Supplementary Table 4 for "The TUTase URT1 connects decapping activators and prevents the accumulation of excessively deadenylated mRNAs to avoid siRNA biogenesis"

### Sheet: Supplementary_Table_4
Supplementary Table 4: Source data related to nanopore DRS experiments, Related to Fig. 5a.
Summary of the number of reads obtained for Nanopore DRS
Genotype	Replicate	All reads	Reads that map TAIR10 transcriptome			Number of detected RNAs
			all RNAs	Nuclear-encoded RNA	Nuclear-encoded mRNA	all RNAs	Nuclear-encoded RNA	Nuclear-encoded mRNA
Col0	rep1	3643915	2582964	2570417	2560769	21655	21564	20880
urt1-1	rep1	3772294	2766933	2761620	2751698	21670	21614	20935
Col0	rep2	2910587	1993985	1986317	1977987	21195	21123	20478
urt1-1	rep2	3112249	2474918	2463140	2454977	21271	21194	20539
Col0	rep3	2111353	1579618	1574434	1568110	21487	21420	20798
urt1-1	rep3	3244631	2334513	2320638	2311777	21965	21871	21172
