## Supplementary Table 7 for "The TUTase URT1 connects decapping activators and prevents the accumulation of excessively deadenylated mRNAs to avoid siRNA biogenesis"

### Sheet: Supplementary_Table_7
Supplementary Table 7: List of primers used in this study.
Cloning
URT1 AT2G45620
AT2G45620 Gateway cloning	URT1-5'UTR-fw (plant expression)	GGGGACAAGTTTGTACAAAAAAGCAGGCTCATTGTAAGATCTTCGACTTGGC
	URT1-noStop-rev (plant expression)	GGGGACCACTTTGTACAAGAAAGCTGGGTAGTTGTGGCCTTGTCCATTATTAT
	URT1-fw (bacterial expression)	GGGGACAAGTTTGTACAAAAAAGCAGGCTTGGCGGACGGTGGGG
	URT1-Stop-rev (bacterial expression)	GGGGACCACTTTGTACAAGAAAGCTGGGTTCAGTTGTGGCCTTGTCC
AT2G45620 GoldenGate cloning	URT1-M1_rv_40aa (bacterial expression)	accaccccggggctcttccTCACTGATGATGCTGAGGACCTTG
AT2G45620 site-directed mutagenesis	URT1-m1-fw L21/5N mutation	AATTTGTCTATTAACCACGGAAGTCCT
	URT1-m1-rev L21/5N mutation	GTTAATAGACAAATTAAATTCACCGGCG
	URT1-m2-fw A49/50K mutation	CAGCCATCAAGAAGATTGGTCCTACCGTCAATAATCC
	URT1-m2-rev A49/50K mutation	GACCAATCTTCTTGATGGCTGGATCGAGAGCGAATG
	URT1-fw D491/3A mutation	GTTTCCCGAAGAGCGCAATCGCCGTTTGCCTTGCAATC
	URT1-rev D491/3A mutation	GATTGCAAGGCAAACGGCGATTGCGCTCTTCGGGAAAC
	URT1-fw P618L mutation	GGCCGCCAATTCTTCTGTGCTTACAGGTGTG
	URT1-rev P618L mutation	CACACCTGTAAGCACAGAAGAATTGGCGGCC
DCP5 AT1G26110
AT1G26110 Gateway cloning	DCP5-fw	GGGGACAAGTTTGTACAAAAAAGCAGGCTCGATGGCGGCTGATAATACGG
	∆LSm-DCP5-fw	GGGGACAAGTTTGTACAAAAAAGCAGGCTCGATGCCAACATCTGGTAGCTTG
	DCP5-rev	GGGGACCACTTTGTACAAGAAAGCTGGGTATTAGGTAGTACGATTTGATACG
AT1G26110 GoldenGate cloning	DCP5-LSm_rv	accaccccggggctcttccTCACGGGCTAGGGTAGTGAGACTG
CAF1b AT5G22250
AT5G22250 Gateway cloning	CAF1b-fw	GGGGACAAGTTTGTACAAAAAAGCAGGCTTCATGATCAAATCAGAAGCAGATC
	CAF1b-rev	GGGGACCACTTTGTACAAGAAAGCTGGGTCTCAAAAAACCTCTAAACCATAC
AT5G22250 site-directed mutagenesis	CAF1b-fw D42A mutation	CATTCATCTCAATGGCTACAGAATTTCCCGG
	CAF1b-rev D42A mutation	CCGGGAAATTCTGTAGCCATTGAGATGAATG
Primer on pHGGWA/pHMGWA plasmids for GoldenGate cloning	pHGGWA/pHMGWA_fw	catgacccggggctcttccATGGGCAGCAGCCATCATC
Northern
GFP	GFP_northern_fw	TCTCCTATCATTATCCTCG
	GFP_northern_rev	GTGTCTCCCTCAAACTTG
Niben101Scf04869g03002.1 (Nicotiana benthamiana)	PR2_northern_fw	ATCAAATCAAGGTCTCAAC
	PR2_northern_rev	ATTTTCATCAAACATGGC
Genotyping
urt1-1 (Salk_087647C), AT2G45620
SALK T-DNA	Salk LBb1	ATTTTGCCGATTTCGGAAC
AT2G45620	URT1-1 fw	CCGTCAATAATCCTTTTCCTCCG
	URT1-1 rev	CCAAACTTTAGAATGCTCGCCC
xrn4-3 (SALK_014209), AT1G54490
SALK T-DNA	Salk LBb1	ATTTTGCCGATTTCGGAAC
AT1G54490	XRN4-3-fw	TCCCATGAGAGCCATGCATTC
	XRN4-3-rev	ACCATCCTGCAGGTCCAAGAA
urt1-2 (WISCDSLOXHS208_08D), AT2G45620
Wisconsin T-DNA	WHS L4B	TGTAGATTTCCCGGACATGAAG
AT2G45620	URT1-2 fw	TGGGAAGAAGGATAGCAAGACT
	URT1-2 rev	TTGTTTGATCCGAAGTTACGG
xrn4-5 (SAIL_681E01), AT1G54490
SAIL T-DNA	SAIL LB1	GCCTTTTCAGAAATGGATAAATAGCCTTGCTTCC
AT1G54490	XRN4-5-fw	GTTTCTTGGTTGTTGCAGCTC
	XRN4-5-rev	TCATGACGAATTCCTTTGAGG
DCL2-1 (SALK_064627.42.50), AT3G03300
SALK T-DNA	Salk LBb1	ATTTTGCCGATTTCGGAAC
AT3G03300	DCL2-1 fw	GGCTGAGATACCTCAAGGTGGTTT
	DCL2-1 rev	CCTCTCCGGAAGTCTTCCACAATT
DCL4-2 (GABI_160G05), AT5G20320
GABI T-DNA	GABI LB1 o8409	ATATTGACCATCATACTCATTGC
AT5G20320	DCL4-2 fw	GGCTGCACAGCTGATGATTACA
	DCL4-2 rev	GCCGCTCGAGATCATCAGCAAAGGAAT
TAIL-seq and 3' RACE-seq
3’-Adap TAILseq	TAILseq DNA primer RA3	/5App/CTGACNNNNNNNNNNNNNNNTGGAATTCTCGGGTGCCAAGGC/iBiodT//iBiodT//3ddC/
5’-Adap TAILseq	TAILseq RNA primer RA5	GUUCAGAGUUCUACAGUCCGACGAUC
3’-Adap RACEseq	RACEseq DNA primer RA3	/5rApp/CTGACNNNNNNNNNNNNNNNTGGAATTCTCGGGTGCCAAGGC/3ddC/
3’-RT	Primer for RT	GCCTTGGCACCCGAGAA
TAILseq-fw	TAILseq PCR Primer fw	AATGATACGGCGACCACCGAGATCTACACGTTCAGAGTTCTACAGTCCGA
GFP-fw1	RACEseq PCR1 Primer fw	AACGAAAAGAGAGACCAC
GFP-fw2	RACEseq PCR2 Primer fw	AATGATACGGCGACCACCGAGATCTACACGTTCAGAGTTCTACAGTCCGACGATCCTAGAGTCCGCAAAAATCACC
PR2_Bentha_fw1	RACEseq PCR1 Primer fw	GCCATGTTTGATGAAAAT
PR2_Bentha_fw2	RACEseq PCR2 Primer fw	AATGATACGGCGACCACCGAGATCTACACGTTCAGAGTTCTACAGTCCGACGATCTGAGTAATAAGGAGAACTGC
AT1G24160_fw1	RACEseq PCR1 Primer fw	GGTTCTCTTCCAATGCGGA
AT1G29910_fw1	RACEseq PCR1 Primer fw	GATAGAGAACCTTGCTGACC
AT1G29920_fw1	RACEseq PCR1 Primer fw	ACCGATAGAGAACCTTGCTG
AT2G21660_fw1	RACEseq PCR1 Primer fw	AGGATACGGTGGTGGTGAAG
AT2G30570_fw1	RACEseq PCR1 Primer fw	GGTTGGATTCTGTTTGGAGTC
AT2G41430_fw1	RACEseq PCR1 Primer fw	GAAAAGCCAGCGAAATGGGG
AT2G46820_fw1	RACEseq PCR1 Primer fw	GGTTACACAGGATGGTTCACTTAC
AT3G05880_fw1	RACEseq PCR1 Primer fw	TTGGTTTTGACGCTACTTGG
AT3G56940_fw1	RACEseq PCR1 Primer fw	GGTTACTTCTTTAGCCTCTGAG
AT4G02770_fw1	RACEseq PCR1 Primer fw	GTTTCCTAACGGTGAGGTTC
At4g20270_fw1	RACEseq PCR1 Primer fw	GGAAGAAGGGATAGACATTGTGC
AT4G22150_fw1	RACEseq PCR1 Primer fw	CGACATTCGTGGTTTCATTGAG
AT4G38770_fw1	RACEseq PCR1 Primer fw	ATTGTGAAGAAGCCGTGTCC
AT5G19140_fw1	RACEseq PCR1 Primer fw	AGTTCCTGCTAATGAGGGAG
AT5G42530_fw1	RACEseq PCR1 Primer fw	TCTCCACGAATCCCCTTTTG
AT2G34420_fw1	RACEseq PCR1 Primer fw	AAAGGGACCGTTGGAGAACC
AT2G26110_fw1	RACEseq PCR1 Primer fw	GACGGTGGAAGAAGCTGATGA
AT4G26230_fw1	RACEseq PCR1 Primer fw	CTGAAATCCCTGCTGAAGGAC
AT5G56010_fw1	RACEseq PCR1 Primer fw	GATGATGCCGATGCTGAAGGTAG
AT3G23820_fw1	RACEseq PCR1 Primer fw	AAACGGTGACGTGCCTTACA
AT4G28240_fw1	RACEseq PCR1 Primer fw	GGTTCATCTGTGGTGGTTGAC
AT5G61590_fw1	RACEseq PCR1 Primer fw	CCACAGCCTCAAGGAACAACAA
AT1G24160_fw2	RACEseq PCR2 Primer fw	AATGATACGGCGACCACCGAGATCTACACGTTCAGAGTTCTACAGTCCGACGATCCCACCAATGTTGTTCCATCAG
AT1G29910_fw2	RACEseq PCR2 Primer fw	AATGATACGGCGACCACCGAGATCTACACGTTCAGAGTTCTACAGTCCGACGATCCTTCGCAACCAACTTTGTTC
AT1G29920_fw2	RACEseq PCR2 Primer fw	AATGATACGGCGACCACCGAGATCTACACGTTCAGAGTTCTACAGTCCGACGATCTGCCACCAACTTTGTTCCCG
AT2G21660_fw2	RACEseq PCR2 Primer fw	AATGATACGGCGACCACCGAGATCTACACGTTCAGAGTTCTACAGTCCGACGATCCCAATGAATGTTCTCTCTCTCG
AT2G30570_fw2	RACEseq PCR2 Primer fw	AATGATACGGCGACCACCGAGATCTACACGTTCAGAGTTCTACAGTCCGACGATCCGAGGAGGATGAAGAATCTG
AT2G41430_fw2	RACEseq PCR2 Primer fw	AATGATACGGCGACCACCGAGATCTACACGTTCAGAGTTCTACAGTCCGACGATCAGAAACATCCACCAGCCTCG
AT2G46820_fw2	RACEseq PCR2 Primer fw	AATGATACGGCGACCACCGAGATCTACACGTTCAGAGTTCTACAGTCCGACGATCGAGAAGGTCAAGAGCACATAC
AT3G05880_fw2	RACEseq PCR2 Primer fw	AATGATACGGCGACCACCGAGATCTACACGTTCAGAGTTCTACAGTCCGACGATCTACGCCATTTATGTCCTCAC
AT3G56940_fw2	RACEseq PCR2 Primer fw	AATGATACGGCGACCACCGAGATCTACACGTTCAGAGTTCTACAGTCCGACGATCCGCCGAGTTTGAGCCTAATC
AT4G02770_fw2	RACEseq PCR2 Primer fw	AATGATACGGCGACCACCGAGATCTACACGTTCAGAGTTCTACAGTCCGACGATCAGGAAGAGAAGGTGTTGGTC
At4g20270_fw2	RACEseq PCR2 Primer fw	AATGATACGGCGACCACCGAGATCTACACGTTCAGAGTTCTACAGTCCGACGATCTGTGGCAATGCTATGTGTGC
AT4G22150_fw2	RACEseq PCR2 Primer fw	AATGATACGGCGACCACCGAGATCTACACGTTCAGAGTTCTACAGTCCGACGATCTCAGACCATTGAACAAGCCG
AT4G38770_fw2	RACEseq PCR2 Primer fw	AATGATACGGCGACCACCGAGATCTACACGTTCAGAGTTCTACAGTCCGACGATCCATTCACCACCCCAAGTTCG
AT5G19140_fw2	RACEseq PCR2 Primer fw	AATGATACGGCGACCACCGAGATCTACACGTTCAGAGTTCTACAGTCCGACGATCCAAGGTGGAAGGAGCAACAG
AT5G42530_fw2	RACEseq PCR2 Primer fw	AATGATACGGCGACCACCGAGATCTACACGTTCAGAGTTCTACAGTCCGACGATCAAACCTACCTTCTCCTCCGC
AT2G34420_fw2	RACEseq PCR2 Primer fw	AATGATACGGCGACCACCGAGATCTACACGTTCAGAGTTCTACAGTCCGACGATCTTCGCTACCAACTTCGTCCC
AT2G26110_fw2	RACEseq PCR2 Primer fw	AATGATACGGCGACCACCGAGATCTACACGTTCAGAGTTCTACAGTCCGACGATC﻿CAAGCATCAGTTGAAGTTACAG
AT4G26230_fw2	RACEseq PCR2 Primer fw	AATGATACGGCGACCACCGAGATCTACACGTTCAGAGTTCTACAGTCCGACGATC﻿CCTCGGCACTAAGATCATTG
AT5G56010_fw2	RACEseq PCR2 Primer fw	AATGATACGGCGACCACCGAGATCTACACGTTCAGAGTTCTACAGTCCGACGATC﻿AGCAAGATGGAGGAAGTTGAC
AT3G23820_fw2	RACEseq PCR2 Primer fw	AATGATACGGCGACCACCGAGATCTACACGTTCAGAGTTCTACAGTCCGACGATC﻿CACCATCTCTCTCATCATCAC
AT4G28240_fw2	RACEseq PCR2 Primer fw	AATGATACGGCGACCACCGAGATCTACACGTTCAGAGTTCTACAGTCCGACGATC﻿GGTGGTTGACTCGTGCTTATG
AT5G61590_fw2	RACEseq PCR2 Primer fw	AATGATACGGCGACCACCGAGATCTACACGTTCAGAGTTCTACAGTCCGACGATC﻿GTGAAGCATCATGTATAGAGCC
RACESeq-rev1	RACEseq PCR1 Primer rev	CCTTGGCACCCGAGAATTCCA
Spike-ins	Poly A Spike_N	TCAGAGTTCTACAGTCCGACGATCNNNNNNNNNNNNNNNNNNNNNNNCTGACGAGCTACTGTTGGAATTCTCGGGTGCCA
	Poly A Spike_8	TCAGAGTTCTACAGTCCGACGATCNNNNNNNNNNNNNNBAAAAAAAACTGACGAGCTACTGTTGGAATTCTCGGGTGCCA
	Poly A Spike_16	TCAGAGTTCTACAGTCCGACGATCNNNNNNNNNNNNNNBAAAAAAAAAAAAAAAACTGACGAGCTACTGTTGGAATTCTCGGGTGCCA
	Poly A Spike_32	TCAGAGTTCTACAGTCCGACGATCNNNNNNNNNNNNNNBAAAAAAAAAAAAAAAAAAAAAAAAAAAAAAAACTGACGAGCTACTGTTGGAATTCTCGGGTGCCA
	Poly A Spike_50	TCAGAGTTCTACAGTCCGACGATCNNNNNNNNNNNNNNBAAAAAAAAAAAAAAAAAAAAAAAAAAAAAAAAAAAAAAAAAAAAAAAAAACTGACGAGCTACTGTTGGAATTCTCGGGTGCCA
	Poly A Spike_64	TCAGAGTTCTACAGTCCGACGATCNNNNNNNNNNNNNNBAAAAAAAAAAAAAAAAAAAAAAAAAAAAAAAAAAAAAAAAAAAAAAAAAAAAAAAAAAAAAAAACTGACGAGCTACTGTTGGAATTCTCGGGTGCCA
	Poly A Spike_80	TCAGAGTTCTACAGTCCGACGATCNNNNNNNNNNNNNNBAAAAAAAAAAAAAAAAAAAAAAAAAAAAAAAAAAAAAAAAAAAAAAAAAAAAAAAAAAAAAAAAAAAAAAAAAAAAAAAACTGACGAGCTACTGTTGGAATTCTCGGGTGCCA
Rev primers for PCR	PCR Primer rev, Index 1	CAAGCAGAAGACGGCATACGAGATCGTGATGTGACTGGAGTTCCTTGGCACCCGAGAATTCCA
	PCR Primer rev, Index 2	CAAGCAGAAGACGGCATACGAGATACATCGGTGACTGGAGTTCCTTGGCACCCGAGAATTCCA
	PCR Primer rev, Index 3	CAAGCAGAAGACGGCATACGAGATGCCTAAGTGACTGGAGTTCCTTGGCACCCGAGAATTCCA
	PCR Primer rev, Index 4	CAAGCAGAAGACGGCATACGAGATTGGTCAGTGACTGGAGTTCCTTGGCACCCGAGAATTCCA
	PCR Primer rev, Index 5	CAAGCAGAAGACGGCATACGAGATCACTGTGTGACTGGAGTTCCTTGGCACCCGAGAATTCCA
	PCR Primer rev, Index 6	CAAGCAGAAGACGGCATACGAGATATTGGCGTGACTGGAGTTCCTTGGCACCCGAGAATTCCA
	PCR Primer rev, Index 7	CAAGCAGAAGACGGCATACGAGATGATCTGGTGACTGGAGTTCCTTGGCACCCGAGAATTCCA
	PCR Primer rev, Index 8	CAAGCAGAAGACGGCATACGAGATTCAAGTGTGACTGGAGTTCCTTGGCACCCGAGAATTCCA
	PCR Primer rev, Index 9	CAAGCAGAAGACGGCATACGAGATCTGATCGTGACTGGAGTTCCTTGGCACCCGAGAATTCCA
	PCR Primer rev, Index 10	CAAGCAGAAGACGGCATACGAGATAAGCTAGTGACTGGAGTTCCTTGGCACCCGAGAATTCCA
	PCR Primer rev, Index 11	CAAGCAGAAGACGGCATACGAGATGTAGCCGTGACTGGAGTTCCTTGGCACCCGAGAATTCCA
	PCR Primer rev, Index 12	CAAGCAGAAGACGGCATACGAGATTACAAGGTGACTGGAGTTCCTTGGCACCCGAGAATTCCA
	PCR Primer rev, Index 13	CAAGCAGAAGACGGCATACGAGATTTGACTGTGACTGGAGTTCCTTGGCACCCGAGAATTCCA
	PCR Primer rev, Index 14	CAAGCAGAAGACGGCATACGAGATGGAACTGTGACTGGAGTTCCTTGGCACCCGAGAATTCCA
	PCR Primer rev, Index 15	CAAGCAGAAGACGGCATACGAGATTGACATGTGACTGGAGTTCCTTGGCACCCGAGAATTCCA
	PCR Primer rev, Index 16	CAAGCAGAAGACGGCATACGAGATGGACGGGTGACTGGAGTTCCTTGGCACCCGAGAATTCCA
	PCR Primer rev, Index 17	CAAGCAGAAGACGGCATACGAGATCTCTACGTGACTGGAGTTCCTTGGCACCCGAGAATTCCA
	PCR Primer rev, Index 18	CAAGCAGAAGACGGCATACGAGATGCGGACGTGACTGGAGTTCCTTGGCACCCGAGAATTCCA
	PCR Primer rev, Index 19	CAAGCAGAAGACGGCATACGAGATTTTCACGTGACTGGAGTTCCTTGGCACCCGAGAATTCCA
	PCR Primer rev, Index 20	CAAGCAGAAGACGGCATACGAGATGGCCACGTGACTGGAGTTCCTTGGCACCCGAGAATTCCA
	PCR Primer rev, Index 21	CAAGCAGAAGACGGCATACGAGATCGAAACGTGACTGGAGTTCCTTGGCACCCGAGAATTCCA
	PCR Primer rev, Index 22	CAAGCAGAAGACGGCATACGAGATCGTACGGTGACTGGAGTTCCTTGGCACCCGAGAATTCCA
	PCR Primer rev, Index 23	CAAGCAGAAGACGGCATACGAGATCCACTCGTGACTGGAGTTCCTTGGCACCCGAGAATTCCA
	PCR Primer rev, Index 24	CAAGCAGAAGACGGCATACGAGATGCTACCGTGACTGGAGTTCCTTGGCACCCGAGAATTCCA
	PCR Primer rev, Index 25	CAAGCAGAAGACGGCATACGAGATATCAGTGTGACTGGAGTTCCTTGGCACCCGAGAATTCCA
	PCR Primer rev, Index 26	CAAGCAGAAGACGGCATACGAGATGCTCATGTGACTGGAGTTCCTTGGCACCCGAGAATTCCA
	PCR Primer rev, Index 27	CAAGCAGAAGACGGCATACGAGATAGGAATGTGACTGGAGTTCCTTGGCACCCGAGAATTCCA
	PCR Primer rev, Index 28	CAAGCAGAAGACGGCATACGAGATCTTTTGGTGACTGGAGTTCCTTGGCACCCGAGAATTCCA
	PCR Primer rev, Index 29	CAAGCAGAAGACGGCATACGAGATTAGTTGGTGACTGGAGTTCCTTGGCACCCGAGAATTCCA
	PCR Primer rev, Index 30	CAAGCAGAAGACGGCATACGAGATCCGGTGGTGACTGGAGTTCCTTGGCACCCGAGAATTCCA
	PCR Primer rev, Index 31	CAAGCAGAAGACGGCATACGAGATATCGTGGTGACTGGAGTTCCTTGGCACCCGAGAATTCCA
	PCR Primer rev, Index 32	CAAGCAGAAGACGGCATACGAGATTGAGTGGTGACTGGAGTTCCTTGGCACCCGAGAATTCCA
	PCR Primer rev, Index 33	CAAGCAGAAGACGGCATACGAGATCGCCTGGTGACTGGAGTTCCTTGGCACCCGAGAATTCCA
	PCR Primer rev, Index 34	CAAGCAGAAGACGGCATACGAGATGCCATGGTGACTGGAGTTCCTTGGCACCCGAGAATTCCA
	PCR Primer rev, Index 35	CAAGCAGAAGACGGCATACGAGATAAAATGGTGACTGGAGTTCCTTGGCACCCGAGAATTCCA
	PCR Primer rev, Index 36	CAAGCAGAAGACGGCATACGAGATTGTTGGGTGACTGGAGTTCCTTGGCACCCGAGAATTCCA
	PCR Primer rev, Index 37	CAAGCAGAAGACGGCATACGAGATATTCCGGTGACTGGAGTTCCTTGGCACCCGAGAATTCCA
	PCR Primer rev, Index 38	CAAGCAGAAGACGGCATACGAGATAGCTAGGTGACTGGAGTTCCTTGGCACCCGAGAATTCCA
	PCR Primer rev, Index 39	CAAGCAGAAGACGGCATACGAGATGTATAGGTGACTGGAGTTCCTTGGCACCCGAGAATTCCA
	PCR Primer rev, Index 40	CAAGCAGAAGACGGCATACGAGATTCTGAGGTGACTGGAGTTCCTTGGCACCCGAGAATTCCA
	PCR Primer rev, Index 41	CAAGCAGAAGACGGCATACGAGATGTCGTCGTGACTGGAGTTCCTTGGCACCCGAGAATTCCA
	PCR Primer rev, Index 42	CAAGCAGAAGACGGCATACGAGATCGATTAGTGACTGGAGTTCCTTGGCACCCGAGAATTCCA
	PCR Primer rev, Index 43	CAAGCAGAAGACGGCATACGAGATGCTGTAGTGACTGGAGTTCCTTGGCACCCGAGAATTCCA
	PCR Primer rev, Index 44	CAAGCAGAAGACGGCATACGAGATATTATAGTGACTGGAGTTCCTTGGCACCCGAGAATTCCA
