## Supplementary Table 8 for "The TUTase URT1 connects decapping activators and prevents the accumulation of excessively deadenylated mRNAs to avoid siRNA biogenesis"

### Sheet: Supplementary_Table_8
Supplementary Table 8. List of plasmids used in this study.
Recombinant Proteins	Reference	Plasmid	Strain / organism	Experiment
mycURT1	Zuber et al. 2016	pGWB621	A. thaliana (urt1-2)	Transgenic lines/ IPs in Arabidopsis
yfpURT1	in this study	pUBNYFP	A. thaliana (urt1-1)	Transgenic lines/ IPs in Arabidopsis
URT1myc	in this study	pGWB17	A. thaliana (urt1-1)	Transgenic lines/ IPs in Arabidopsis
m1URT1myc	in this study	pGWB17	A. thaliana (urt1-1)	Transgenic lines/ IPs in Arabidopsis
GFP-BPM6	Chico et al. 2020	pMDC43	A. thaliana (Col-0)	Transgenic lines/ IPs in Arabidopsis
URT1	in this study	pHGGWA	E. coli (BL21 DE3 )	In vitro pull-down assays
m1URT1	in this study	pHGGWA	E. coli (BL21 DE3 )	In vitro pull-down assays
m2URT1	in this study	pHGGWA	E. coli (BL21 DE3 )	In vitro pull-down assays
URT11-40	in this study	pHGGWA	E. coli (BL21 DE3 )	In vitro pull-down assays
m1URT11-40	in this study	pHGGWA	E. coli (BL21 DE3 )	In vitro pull-down assays
DCP5	in this study	pHMGWA	E. coli (BL21 DE3 )	In vitro pull-down assays
∆LSmDCP5	in this study	pHMGWA	E. coli (BL21 DE3 )	In vitro pull-down assays
DCP5LSm	in this study	pHMGWA	E. coli (BL21 DE3 )	In vitro pull-down assays
GST	in this study	p0GWA	E. coli (BL21 DE3 )	In vitro pull-down assays
CAF1b	in this study	pHGGWA	E. coli (BL21 DE3 )	In vitro activity assays
CAF1bD42A	in this study	pHGGWA	E. coli (BL21 DE3 )	In vitro activity assays
P19	Voinnet et al. 1999	pBIN	A. tumefaciens pMP90 (GV3101)	Agroinfiltration experiments in N. benthamania
GFP	in this study	pB7FWG2	A. tumefaciens pMP90 (GV3101)	Agroinfiltration experiments in N. benthamania
URT1	in this study	pGWB17	A. tumefaciens pMP90 (GV3101)	Agroinfiltration experiments in N. benthamania
URT1D491/3A	in this study	pGWB17	A. tumefaciens pMP90 (GV3101)	Agroinfiltration experiments in N. benthamania
URT1P618L	in this study	pGWB17	A. tumefaciens pMP90 (GV3101)	Agroinfiltration experiments in N. benthamania
m1URT1	in this study	pGWB17	A. tumefaciens pMP90 (GV3101)	Agroinfiltration experiments in N. benthamania
m2URT1	in this study	pGWB17	A. tumefaciens pMP90 (GV3101)	Agroinfiltration experiments in N. benthamania
m1m2URT1	in this study	pGWB17	A. tumefaciens pMP90 (GV3101)	Agroinfiltration experiments in N. benthamania
m1URT1D491/3A	in this study	pGWB17	A. tumefaciens pMP90 (GV3101)	Agroinfiltration experiments in N. benthamania
m2URT1D491/3A	in this study	pGWB17	A. tumefaciens pMP90 (GV3101)	Agroinfiltration experiments in N. benthamania
m1m2URT1D491/3A	in this study	pGWB17	A. tumefaciens pMP90 (GV3101)	Agroinfiltration experiments in N. benthamania
